# Strain intrinsic properties and environmental constraints together shape *Escherichia coli* dynamics and diversity over a twenty-year human gut time series

**DOI:** 10.1101/2024.02.21.581337

**Authors:** Bénédicte Condamine, Thibaut Morel-Journel, Florian Tesson, Guilhem Royer, Mélanie Magnan, Aude Bernheim, Erick Denamur, François Blanquart, Olivier Clermont

## Abstract

*Escherichia coli* is an increasingly antibiotic-resistant opportunistic pathogen. Few data are available on its ecological and evolutionary dynamics in its primary commensal niche, the vertebrate gut. Using Illumina and/or Nanopore technologies, we sequenced whole genomes of 210 *E. coli* isolates from 22 stools sampled during a 20-year period from a healthy man (ED) living in Paris, France. All phylogroups, except C, were represented, with a predominance of B2 (34.3%), followed by A and F (19% each) phylogroups. Thirty-five clones were identified based on their haplogroup and pairwise genomic single nucleotide polymorphism distance and classified in three phenotypes according to their abundance and residence time: 25 sub-dominant/transient (52 isolates), five dominant/transient (48 isolates) and five dominant/resident (110 isolates). Four over five dominant/resident clones belonged to B2 and closely related F phylogroups, whereas sub-dominant/transient clones belonged mainly to B1, A and D phylogroups. The long residence times of B2 clones seemed to be counterbalanced by lower colonization abilities. Clones with larger within-host frequency persisted for longer in the host. By comparing ED strain genomes to a collection of commensal *E. coli* genomes from 359 French individuals, we identified ED-specific genomic properties including a set of genes involved in a metabolic pathway (*mhp* cluster) and a very rare antiviral defense island. The *E. coli* colonization within the gut microbiota was shaped by both the intrinsic properties of the strain lineages, in particular longer residence of phylogroup B2, and the environmental constraints such as diet or phages.
