## Supplementary material for "Strain intrinsic properties and environmental constraints together shape *Escherichia coli* dynamics and diversity over a twenty-year human gut time series": TableS1

### Sheet: Feuille 1
Isolates	Day	Phylogroup	ST_Warwick	ST_Pasteur	Serotype	fimH	Clone	Clone name in Fig 1	Length genome	No. of genes	No. of replicons	Replicons	Assembly_acc	Study_id	Sample_id
ED2005-03-11-a	1234	A	10	1176	O182:H19	fimH54	A ST10/1176 O182:H19 fimH54	ST10 O182	5 191 024	4 817	4	ColRNAI_1,IncFIA_1,IncFIB(AP001918)_1,IncFII_1	GCA_946410405	PRJEB45090	ERS12760902
ED2005-03-11-b	1234	A	10	1176	O182:H19	fimH54	A ST10/1176 O182:H19 fimH54	ST10 O182	5 189 632	4 807	4	ColRNAI_1,IncFIA_1,IncFIB(AP001918)_1,IncFII_1	GCA_946411455	PRJEB45090	ERS12760903
ED2005-03-11-c	1234	A	10	1176	O182:H19	fimH54	A ST10/1176 O182:H19 fimH54	ST10 O182	5 184 057	4 810	4	ColRNAI_1,IncFIA_1,IncFIB(AP001918)_1,IncFII_1	GCA_946414135	PRJEB45090	ERS12760904
ED2005-03-11-d	1234	A	10	1176	O182:H19	fimH54	A ST10/1176 O182:H19 fimH54	ST10 O182	5 190 548	4 818	4	ColRNAI_1,IncFIA_1,IncFIB(AP001918)_1,IncFII_1	GCA_946411105	PRJEB45090	ERS12760905
ED2005-03-11-e	1234	A	10	1176	O182:H19	fimH54	A ST10/1176 O182:H19 fimH54	ST10 O182	5 196 675	4 811	4	ColRNAI_1,IncFIA_1,IncFIB(AP001918)_1,IncFII_1	GCA_946413315	PRJEB45090	ERS12760906
ED2005-03-11-f	1234	A	10	1176	O182:H19	fimH54	A ST10/1176 O182:H19 fimH54	ST10 O182	5 187 627	4 818	4	ColRNAI_1,IncFIA_1,IncFIB(AP001918)_1,IncFII_1	GCA_946404725	PRJEB45090	ERS12760907
ED2005-03-11-g	1234	A	10	1176	O182:H19	fimH54	A ST10/1176 O182:H19 fimH54	ST10 O182	5 205 616	4 818	4	ColRNAI_1,IncFIA_1,IncFIB(AP001918)_1,IncFII_1	GCA_946409875	PRJEB45090	ERS12760908
ED2005-03-11-h	1234	A	10	1176	O182:H19	fimH54	A ST10/1176 O182:H19 fimH54	ST10 O182	5 202 356	4 826	4	ColRNAI_1,IncFIA_1,IncFIB(AP001918)_1,IncFII_1	GCA_946235395	PRJEB45090	ERS12760909
ED2005-03-11-i	1234	A	10	1176	O182:H19	fimH54	A ST10/1176 O182:H19 fimH54	ST10 O182	5 208 615	4 815	4	ColRNAI_1,IncFIA_1,IncFIB(AP001918)_1,IncFII_1	GCA_946409555	PRJEB45090	ERS12760910
ED2005-03-11-j	1234	A	10	1176	O182:H19	fimH54	A ST10/1176 O182:H19 fimH54	ST10 O182	5 194 695	4 821	4	ColRNAI_1,IncFIA_1,IncFIB(AP001918)_1,IncFII_1	GCA_946408695	PRJEB45090	ERS12760911
ED2020-06-09-c	6803	A	10	1180	O32:H19	fimH25	A ST10/1180 O32:H19 fimH25	ST10 O32	4 548 762	4 199	3	IncFIB(AP001918)_1,IncFIC(FII)_1,IncY_1	GCA_946409035	PRJEB45090	ERS12761064
ED2020-06-09-h	6803	A	10	1180	O32:H19	fimH25	A ST10/1180 O32:H19 fimH25	ST10 O32	4 547 003	4 196	3	IncFIB(AP001918)_1,IncFIC(FII)_1,IncY_1	GCA_946409585	PRJEB45090	ERS12761069
ED2019-06-03-a	6431	A	10	2	O101:H9	fimH54	A ST10/2 O101:H9 fimH54	ST10 O101	5 071 954	4 661	5	Col(MG828)_1,IncFIB(AP001918)_1,IncFII(pRSB107)_1_pRSB107,IncFII_1,IncQ1_1	GCA_946401875	PRJEB45090	ERS12760962
ED2019-06-03-c	6431	A	10	2	O101:H9	fimH54	A ST10/2 O101:H9 fimH54	ST10 O101	5 074 349	4 676	5	Col(MG828)_1,IncFIB(AP001918)_1,IncFII(pRSB107)_1_pRSB107,IncFII_1,IncQ1_1	GCA_946407075	PRJEB45090	ERS12760964
ED2019-06-03-d	6431	A	10	2	O101:H9	fimH54	A ST10/2 O101:H9 fimH54	ST10 O101	5 062 781	4 665	4	Col(MG828)_1,IncFIB(AP001918)_1,IncFII(pRSB107)_1_pRSB107,IncFII_1	GCA_946412375	PRJEB45090	ERS12760965
ED2019-06-03-e	6431	A	10	2	O101:H9	fimH54	A ST10/2 O101:H9 fimH54	ST10 O101	5 061 193	4 668	4	Col(MG828)_1,IncFIB(AP001918)_1,IncFII(pRSB107)_1_pRSB107,IncFII_1	GCA_946414785	PRJEB45090	ERS12760966
ED2019-06-03-f	6431	A	10	2	O101:H9	fimH54	A ST10/2 O101:H9 fimH54	ST10 O101	5 062 387	4 672	4	Col(MG828)_1,IncFIB(AP001918)_1,IncFII(pRSB107)_1_pRSB107,IncFII_1	GCA_946410615	PRJEB45090	ERS12760967
ED2019-06-03-g	6431	A	10	2	O101:H9	fimH54	A ST10/2 O101:H9 fimH54	ST10 O101	5 067 999	4 660	5	Col(MG828)_1,IncFIB(AP001918)_1,IncFII(pRSB107)_1_pRSB107,IncFII_1,IncQ1_1	GCA_946402765	PRJEB45090	ERS12760968
ED2019-06-03-h	6431	A	10	2	O101:H9	fimH54	A ST10/2 O101:H9 fimH54	ST10 O101	5 061 306	4 669	4	Col(MG828)_1,IncFIB(AP001918)_1,IncFII(pRSB107)_1_pRSB107,IncFII_1	GCA_946413855	PRJEB45090	ERS12760969
ED2019-06-03-i	6431	A	10	2	O101:H9	fimH54	A ST10/2 O101:H9 fimH54	ST10 O101	5 062 803	4 674	4	Col(MG828)_1,IncFIB(AP001918)_1,IncFII(pRSB107)_1_pRSB107,IncFII_1	GCA_946403035	PRJEB45090	ERS12760970
ED2010-09-16-d	3249	A	10	475	O7:H4	fimH54	A ST10/475 O7:H4 fimH54	ST10 O7	4 718 759	4 363	5	ColRNAI_1,IncFIB(AP001918)_1,IncFIC(FII)_1,IncFII_1_pSFO,IncY_1	GCA_946414745	PRJEB45090	ERS12760935
ED2010-09-16-f	3249	A	10	475	O7:H4	fimH54	A ST10/475 O7:H4 fimH54	ST10 O7	4 720 559	4 360	5	ColRNAI_1,IncFIB(AP001918)_1,IncFIC(FII)_1,IncFII_1_pSFO,IncY_1	GCA_946402225	PRJEB45090	ERS12760937
ED2010-09-16-g	3249	A	10	475	O7:H4	fimH54	A ST10/475 O7:H4 fimH54	ST10 O7	4 717 832	4 370	5	ColRNAI_1,IncFIB(AP001918)_1,IncFIC(FII)_1,IncFII_1_pSFO,IncY_1	GCA_946411065	PRJEB45090	ERS12760938
ED2019-11-06-c	6587	A	1141	2	O113:H4	fimH25	A ST1141/2 O113:H4 fimH25	ST1141	4 685 094	4 317			GCA_946402195	PRJEB45090	ERS12761014
ED2020-06-09-a	6803	A	2531	661	O117:H25	ND	A ST2531/661 O117:H25 ND	ST2531	5 068 376	4 757	1	IncY_1	GCA_946409005	PRJEB45090	ERS12761062
ED2020-06-09-d	6803	A	2531	661	O117:H25	ND	A ST2531/661 O117:H25 ND	ST2531	5 060 548	4 755	1	IncY_1	GCA_946408055	PRJEB45090	ERS12761065
ED2020-11-02-f	6949	A	399	661	O129:H30	ND	A ST399/661 O129:H30 ND	ST399 O129	5 174 184	4 863	0		GCA_946403685	PRJEB45090	ERS12761077
ED2020-11-02-j	6949	A	399	661	O129:H30	ND	A ST399/661 O129:H30 ND	ST399 O129	5 173 224	4 866	0		GCA_946410765	PRJEB45090	ERS12761081
ED2019-09-02-h	6522	A	399	661	O25:H12	ND	A ST399/661 O25:H12 ND A	ST399 O25 A	5 052 009	4 752	2	IncFIB(K)_1_Kpn3,IncY_1	GCA_946408645	PRJEB45090	ERS12760999
ED2020-11-02-e	6949	A	399	661	O25:H12	ND	A ST399/661 O25:H12 ND B	ST399 O25 B	5 217 769	4 924	0		GCA_946402715	PRJEB45090	ERS12761076
ED2020-11-02-h	6949	A	399	661	O25:H12	ND	A ST399/661 O25:H12 ND B	ST399 O25 B	5 214 244	4 928	1	IncY_1	GCA_946415515	PRJEB45090	ERS12761079
ED2020-11-02-i	6949	A	635	1181	Onovel17:H9	fimH34	A ST635/1181 Onovel17:H9 fimH34	ST635 Onov17	4 987 239	4 614	6	Col(IMGS31)_1,Col440II_1,ColRNAI_1,IncFIB(K)_1_Kpn3,IncFII_1,p0111_1	GCA_946411185	PRJEB45090	ERS12761080
ED2019-11-27-a	6608	A	635	970	O11:H25	fimH34	A ST635/970 O11:H25 fimH34	ST635 O11	4 911 180	4 587	2	IncFIB(K)_1_Kpn3,IncFII_1	GCA_946404445	PRJEB45090	ERS12761042
ED2019-11-27-b	6608	A	635	970	O11:H25	fimH34	A ST635/970 O11:H25 fimH34	ST635 O11	4 915 476	4 579	2	IncFIB(K)_1_Kpn3,IncFII_1	GCA_946405315	PRJEB45090	ERS12761043
ED2019-11-27-d	6608	A	635	970	O11:H25	fimH34	A ST635/970 O11:H25 fimH34	ST635 O11	4 914 334	4 586	2	IncFIB(K)_1_Kpn3,IncFII_1	GCA_946404115	PRJEB45090	ERS12761045
ED2019-11-27-f	6608	A	635	970	O11:H25	fimH34	A ST635/970 O11:H25 fimH34	ST635 O11	4 906 708	4 580	2	IncFIB(K)_1_Kpn3,IncFII_1	GCA_946409795	PRJEB45090	ERS12761047
ED2019-11-27-g	6608	A	635	970	O11:H25	fimH34	A ST635/970 O11:H25 fimH34	ST635 O11	4 918 966	4 583	2	IncFIB(K)_1_Kpn3,IncFII_1	GCA_946405345	PRJEB45090	ERS12761048
ED2019-11-27-i	6608	A	635	970	O11:H25	fimH34	A ST635/970 O11:H25 fimH34	ST635 O11	4 914 005	4 580	2	IncFIB(K)_1_Kpn3,IncFII_1	GCA_946404565	PRJEB45090	ERS12761050
ED2019-11-27-j	6608	A	635	970	O11:H25	fimH34	A ST635/970 O11:H25 fimH34	ST635 O11	4 917 165	4 580	2	IncFIB(K)_1_Kpn3,IncFII_1	GCA_946402815	PRJEB45090	ERS12761051
ED2019-12-04-j	6615	A	635	970	O11:H25	fimH34	A ST635/970 O11:H25 fimH34	ST635 O11	4 904 110	4 591	2	IncFIB(K)_1_Kpn3,IncFII_1	GCA_946414775	PRJEB45090	ERS12761061
ED2019-11-06-e	6587	B1	1001	1179	O40:H2	fimH32	B1 ST1001/1179 O40:H2 fimH32	ST1001	4 800 359	4 425	2	IncFIA(HI1)_1_HI1,IncFIB(pB171)_1_pB171	GCA_946411915	PRJEB45090	ERS12761016
ED2019-11-06-f	6587	B1	1001	1179	O40:H2	fimH32	B1 ST1001/1179 O40:H2 fimH32	ST1001	4 794 792	4 428	2	IncFIA(HI1)_1_HI1,IncFIB(pB171)_1_pB171	GCA_946406855	PRJEB45090	ERS12761017
ED2019-11-06-g	6587	B1	1001	1179	O40:H2	fimH32	B1 ST1001/1179 O40:H2 fimH32	ST1001	4 791 081	4 421	2	IncFIA(HI1)_1_HI1,IncFIB(pB171)_1_pB171	GCA_946411275	PRJEB45090	ERS12761018
ED2019-11-06-j	6587	B1	1001	1179	O40:H2	fimH32	B1 ST1001/1179 O40:H2 fimH32	ST1001	4 800 317	4 427	2	IncFIA(HI1)_1_HI1,IncFIB(pB171)_1_pB171	GCA_946415415	PRJEB45090	ERS12761021
ED2020-06-09-b	6803	B1	1086	115	O8:H14	fimH32	B1 ST1086/115 O8:H14 fimH32	ST1086	5 050 437	4 710	4	IncFIA(HI1)_1_HI1,IncFIB(pB171)_1_pB171,IncFIC(FII)_1,IncI2_1_Delta	GCA_946408525	PRJEB45090	ERS12761063
ED2020-06-09-e	6803	B1	1086	115	Unknown:H14	fimH32	B1 ST1086/115 Unknown:H14 fimH32	ST1086	5 044 185	4 713	4	IncFIA(HI1)_1_HI1,IncFIB(pB171)_1_pB171,IncFIC(FII)_1,IncI2_1_Delta	GCA_946410545	PRJEB45090	ERS12761066
ED2020-06-09-f	6803	B1	1086	115	Unknown:H14	fimH32	B1 ST1086/115 Unknown:H14 fimH32	ST1086	5 052 410	4 715	4	IncFIA(HI1)_1_HI1,IncFIB(pB171)_1_pB171,IncFIC(FII)_1,IncI2_1_Delta	GCA_946406055	PRJEB45090	ERS12761067
ED2020-11-02-d	6949	B1	1125	302	O139:H19	fimH38	B1 ST1125/302 O139:H19 fimH38	ST1125	4 916 046	4 607	0		GCA_946405735	PRJEB45090	ERS12761075
ED2019-09-02-a	6522	B1	1148	726	O174:H2	fimH68	B1 ST1148/726 O174:H2 fimH68	ST1148	5 014 731	4 719	3	IncFIA(HI1)_1_HI1,IncFIB(pB171)_1_pB171,IncFII(pHN7A8)_1_pHN7A8	GCA_946404235	PRJEB45090	ERS12760992
ED2019-09-02-i	6522	B1	1148	726	O174:H2	fimH68	B1 ST1148/726 O174:H2 fimH68	ST1148	5 021 124	4 721	3	IncFIA(HI1)_1_HI1,IncFIB(pB171)_1_pB171,IncFII(pHN7A8)_1_pHN7A8	GCA_946413775	PRJEB45090	ERS12761000
ED2019-11-06-i	6587	B1	13056	303	O45:H42	fimH86	B1 ST13056/303 O45:H42 fimH86	ST13056	4 897 114	4 515	2	IncFIA_1,IncFIB(AP001918)_1	GCA_946410035	PRJEB45090	ERS12761020
ED2019-10-02-c	6552	B1	446	1177	O22:H8	fimH86	B1 ST446/1177 O22:H8 fimH86	ST446	5 123 207	4 847	2	Col156_1,ColRNAI_1	GCA_946403885	PRJEB45090	ERS12761004
ED2019-10-02-d	6552	B1	446	1177	O22:H8	fimH86	B1 ST446/1177 O22:H8 fimH86	ST446	5 079 023	4 786	2	Col156_1,ColRNAI_1	GCA_946413415	PRJEB45090	ERS12761005
ED2019-10-02-g	6552	B1	446	1177	O22:H8	fimH86	B1 ST446/1177 O22:H8 fimH86	ST446	5 077 912	4 781	2	Col156_1,ColRNAI_1	GCA_946405985	PRJEB45090	ERS12761008
ED2019-10-02-h	6552	B1	446	1177	O22:H8	fimH86	B1 ST446/1177 O22:H8 fimH86	ST446	5 073 587	4 782	2	Col156_1,ColRNAI_1	GCA_946404575	PRJEB45090	ERS12761009
ED2019-07-02-e	6460	B1	448	58	O148:H8	fimH31	B1 ST448/58 O148:H8 fimH31	ST448	4 717 823	4 349	0		GCA_946410335	PRJEB45090	ERS12760976
ED2019-07-02-g	6460	B1	448	58	O148:H8	fimH31	B1 ST448/58 O148:H8 fimH31	ST448	4 717 073	4 342	0		GCA_946414245	PRJEB45090	ERS12760978
ED2019-07-02-j	6460	B1	448	58	O148:H8	fimH31	B1 ST448/58 O148:H8 fimH31	ST448	4 717 028	4 343	0		GCA_946403695	PRJEB45090	ERS12760981
ED2020-11-02-a	6949	B1	58	87	O25:H28	fimH53	B1 ST58/87 O25:H28 fimH53	ST58	4 890 746	4 560	0		Attente NCBI	PRJEB45090	ERS12761072
ED2019-07-02-b	6460	B1	641	86	O148:H32	fimH25	B1 ST641/86 O148:H32 fimH25	ST641	4 984 082	4 655	4	IncFIB(AP001918)_1,IncFIC(FII)_1,IncFII(pHN7A8)_1_pHN7A8,IncFII_1_pSFO	GCA_946413235	PRJEB45090	ERS12760973
ED2019-07-02-f	6460	B1	641	86	O148:H32	fimH25	B1 ST641/86 O148:H32 fimH25	ST641	5 198 748	4 781	4	IncFIB(AP001918)_1,IncFIC(FII)_1,IncFII(pHN7A8)_1_pHN7A8,IncFII_1_pSFO	GCA_946404255	PRJEB45090	ERS12760977
ED2019-07-02-h	6460	B1	641	86	O148:H32	fimH25	B1 ST641/86 O148:H32 fimH25	ST641	4 972 585	4 652	4	IncFIB(AP001918)_1,IncFIC(FII)_1,IncFII(pHN7A8)_1_pHN7A8,IncFII_1_pSFO	GCA_946408455	PRJEB45090	ERS12760979
ED2019-07-02-i	6460	B1	641	86	O148:H32	fimH25	B1 ST641/86 O148:H32 fimH25	ST641	4 966 998	4 650	3	IncFIB(AP001918)_1,IncFIC(FII)_1,IncFII(pHN7A8)_1_pHN7A8	GCA_946412335	PRJEB45090	ERS12760980
ED2019-09-02-c	6522	B1	675	415	O76:H19	fimH38	B1 ST675/415 O76:H19 fimH38	ST675	5 447 178	5 067	4	Col(MG828)_1,ColRNAI_1,IncFIB(AP001918)_1,IncFII(pCoo)_1_pCoo	GCA_946405005	PRJEB45090	ERS12760994
ED2019-09-02-d	6522	B1	675	415	O76:H19	fimH38	B1 ST675/415 O76:H19 fimH38	ST675	5 456 257	5 068	4	Col(MG828)_1,ColRNAI_1,IncFIB(AP001918)_1,IncFII(pCoo)_1_pCoo	GCA_946402425	PRJEB45090	ERS12760995
ED2019-09-02-e	6522	B1	675	415	O76:H19	fimH38	B1 ST675/415 O76:H19 fimH38	ST675	5 444 529	5 066	4	Col(MG828)_1,ColRNAI_1,IncFIB(AP001918)_1,IncFII(pCoo)_1_pCoo	GCA_946415195	PRJEB45090	ERS12760996
ED2019-10-02-e	6552	B2	131	43	O25b:H4	fimH30	B2 ST131/43 O25b:H4 fimH30 B1	ST131 O25 B	5 171 481	4 829	3	Col156_1,IncFIB(AP001918)_1,IncFII(29)_1_pUTI89	GCA_946411875	PRJEB45090	ERS12761006
ED2019-10-02-f	6552	B2	131	43	O25b:H4	fimH30	B2 ST131/43 O25b:H4 fimH30 B1	ST131 O25 B	5 175 434	4 846	3	Col156_1,IncFIB(AP001918)_1,IncFII(29)_1_pUTI89	GCA_946414855	PRJEB45090	ERS12761007
ED2019-11-06-a	6587	B2	131	43	O25b:H4	fimH30	B2 ST131/43 O25b:H4 fimH30 B1	ST131 O25 B	5 179 453	4 837	3	Col156_1,IncFIB(AP001918)_1,IncFII(29)_1_pUTI89	GCA_946404905	PRJEB45090	ERS12761012
ED2019-11-06-b	6587	B2	131	43	O25b:H4	fimH30	B2 ST131/43 O25b:H4 fimH30 B1	ST131 O25 B	5 177 072	4 841	3	Col156_1,IncFIB(AP001918)_1,IncFII(29)_1_pUTI89	GCA_946410295	PRJEB45090	ERS12761013
ED2019-11-06-h	6587	B2	131	43	O25b:H4	fimH30	B2 ST131/43 O25b:H4 fimH30 B1	ST131 O25 B	5 182 166	4 841	3	Col156_1,IncFIB(AP001918)_1,IncFII(29)_1_pUTI89	GCA_946408485	PRJEB45090	ERS12761019
ED2019-11-13-e	6594	B2	131	43	O25b:H4	fimH30	B2 ST131/43 O25b:H4 fimH30 B1	ST131 O25 B	5 185 132	4 836	3	Col156_1,IncFIB(AP001918)_1,IncFII(29)_1_pUTI89	GCA_946406765	PRJEB45090	ERS12761026
ED2019-11-20-a	6601	B2	131	43	O25b:H4	fimH30	B2 ST131/43 O25b:H4 fimH30 B1	ST131 O25 B	5 164 963	4 850	3	Col156_1,IncFIB(AP001918)_1,IncFII(29)_1_pUTI89	GCA_946408855	PRJEB45090	ERS12761032
ED2019-11-20-b	6601	B2	131	43	O25b:H4	fimH30	B2 ST131/43 O25b:H4 fimH30 B1	ST131 O25 B	5 173 944	4 845	3	Col156_1,IncFIB(AP001918)_1,IncFII(29)_1_pUTI89	GCA_946414055	PRJEB45090	ERS12761033
ED2019-11-20-c	6601	B2	131	43	O25b:H4	fimH30	B2 ST131/43 O25b:H4 fimH30 B1	ST131 O25 B	5 173 671	4 841	3	Col156_1,IncFIB(AP001918)_1,IncFII(29)_1_pUTI89	GCA_946414735	PRJEB45090	ERS12761034
ED2019-11-20-d	6601	B2	131	43	O25b:H4	fimH30	B2 ST131/43 O25b:H4 fimH30 B1	ST131 O25 B	5 184 477	4 832	3	Col156_1,IncFIB(AP001918)_1,IncFII(29)_1_pUTI89	GCA_946403915	PRJEB45090	ERS12761035
ED2019-11-20-e	6601	B2	131	43	O25b:H4	fimH30	B2 ST131/43 O25b:H4 fimH30 B1	ST131 O25 B	5 187 956	4 836	3	Col156_1,IncFIB(AP001918)_1,IncFII(29)_1_pUTI89	GCA_946410775	PRJEB45090	ERS12761036
ED2019-11-20-h	6601	B2	131	43	O25b:H4	fimH30	B2 ST131/43 O25b:H4 fimH30 B1	ST131 O25 B	5 187 889	4 845	3	Col156_1,IncFIB(AP001918)_1,IncFII(29)_1_pUTI89	GCA_946414005	PRJEB45090	ERS12761039
ED2019-11-20-i	6601	B2	131	43	O25b:H4	fimH30	B2 ST131/43 O25b:H4 fimH30 B1	ST131 O25 B	5 176 699	4 831	3	Col156_1,IncFIB(AP001918)_1,IncFII(29)_1_pUTI89	GCA_946404655	PRJEB45090	ERS12761040
ED2019-11-20-j	6601	B2	131	43	O25b:H4	fimH30	B2 ST131/43 O25b:H4 fimH30 B1	ST131 O25 B	5 169 185	4 849	3	Col156_1,IncFIB(AP001918)_1,IncFII(29)_1_pUTI89	GCA_946408635	PRJEB45090	ERS12761041
ED2019-11-27-c	6608	B2	131	43	O25b:H4	fimH30	B2 ST131/43 O25b:H4 fimH30 B1	ST131 O25 B	5 165 683	4 837	3	Col156_1,IncFIB(AP001918)_1,IncFII(29)_1_pUTI89	GCA_946403435	PRJEB45090	ERS12761044
ED2019-11-27-e	6608	B2	131	43	O25b:H4	fimH30	B2 ST131/43 O25b:H4 fimH30 B1	ST131 O25 B	5 189 589	4 841	3	Col156_1,IncFIB(AP001918)_1,IncFII(29)_1_pUTI89	GCA_946401575	PRJEB45090	ERS12761046
ED2019-11-27-h	6608	B2	131	43	O25b:H4	fimH30	B2 ST131/43 O25b:H4 fimH30 B1	ST131 O25 B	5 165 824	4 843	3	Col156_1,IncFIB(AP001918)_1,IncFII(29)_1_pUTI89	GCA_946411755	PRJEB45090	ERS12761049
ED2007-10-17-a	2184	B2	131	43	O25b:H4	fimH30	B2 ST131/43 O25b:H4 fimH30 C	ST131 O25 C1	5 187 814	4 833	5	Col156_1,Col8282_1,ColRNAI_1,IncFIA_1,IncFIB(AP001918)_1	GCA_946414225	PRJEB45090	ERS12760912
ED2007-10-17-b	2184	B2	131	43	O25b:H4	fimH30	B2 ST131/43 O25b:H4 fimH30 C	ST131 O25 C1	5 193 108	4 847	5	Col156_1,Col8282_1,ColRNAI_1,IncFIA_1,IncFIB(AP001918)_1	GCA_946404485	PRJEB45090	ERS12760913
ED2007-10-17-c	2184	B2	131	43	O25b:H4	fimH30	B2 ST131/43 O25b:H4 fimH30 C	ST131 O25 C1	5 192 339	4 845	5	Col156_1,Col8282_1,ColRNAI_1,IncFIA_1,IncFIB(AP001918)_1	GCA_946402935	PRJEB45090	ERS12760914
ED2007-10-17-d	2184	B2	131	43	O25b:H4	fimH30	B2 ST131/43 O25b:H4 fimH30 C	ST131 O25 C1	5 204 258	4 856	5	Col156_1,Col8282_1,ColRNAI_1,IncFIA_1,IncFIB(AP001918)_1	GCA_946409415	PRJEB45090	ERS12760915
ED2007-10-17-e	2184	B2	131	43	O25b:H4	fimH30	B2 ST131/43 O25b:H4 fimH30 C	ST131 O25 C1	5 215 404	4 844	5	Col156_1,Col8282_1,ColRNAI_1,IncFIA_1,IncFIB(AP001918)_1	GCA_946412415	PRJEB45090	ERS12760916
ED2007-10-17-f	2184	B2	131	43	O25b:H4	fimH30	B2 ST131/43 O25b:H4 fimH30 C	ST131 O25 C1	5 217 796	4 850	5	Col156_1,Col8282_1,ColRNAI_1,IncFIA_1,IncFIB(AP001918)_1	GCA_946414385	PRJEB45090	ERS12760917
ED2007-10-17-g	2184	B2	131	43	O25b:H4	fimH30	B2 ST131/43 O25b:H4 fimH30 C	ST131 O25 C1	5 232 826	4 849	5	Col156_1,Col8282_1,ColRNAI_1,IncFIA_1,IncFIB(AP001918)_1	GCA_946406255	PRJEB45090	ERS12760918
ED2007-10-17-h	2184	B2	131	43	O25b:H4	fimH30	B2 ST131/43 O25b:H4 fimH30 C	ST131 O25 C1	5 211 716	4 855	5	Col156_1,Col8282_1,ColRNAI_1,IncFIA_1,IncFIB(AP001918)_1	GCA_946403275	PRJEB45090	ERS12760919
ED2007-10-17-i	2184	B2	131	43	O25b:H4	fimH30	B2 ST131/43 O25b:H4 fimH30 C	ST131 O25 C1	5 217 142	4 838	5	Col156_1,Col8282_1,ColRNAI_1,IncFIA_1,IncFIB(AP001918)_1	GCA_946406715	PRJEB45090	ERS12760920
ED2007-10-17-j	2184	B2	131	43	O25b:H4	fimH30	B2 ST131/43 O25b:H4 fimH30 C	ST131 O25 C1	5 212 500	4 848	5	Col156_1,Col8282_1,ColRNAI_1,IncFIA_1,IncFIB(AP001918)_1	GCA_946408095	PRJEB45090	ERS12760921
ED2010-09-16-a	3249	B2	131	43	O25b:H4	fimH30	B2 ST131/43 O25b:H4 fimH30 C	ST131 O25 C1	5 208 874	4 839	5	Col156_1,Col8282_1,ColRNAI_1,IncFIA_1,IncFIB(AP001918)_1	GCA_946415325	PRJEB45090	ERS12760932
ED2010-09-16-b	3249	B2	131	43	O25b:H4	fimH30	B2 ST131/43 O25b:H4 fimH30 C	ST131 O25 C1	5 192 452	4 843	5	Col156_1,Col8282_1,ColRNAI_1,IncFIA_1,IncFIB(AP001918)_1	GCA_946410025	PRJEB45090	ERS12760933
ED2010-09-16-e	3249	B2	131	43	O25b:H4	fimH30	B2 ST131/43 O25b:H4 fimH30 C	ST131 O25 C1	5 189 078	4 842	5	Col156_1,Col8282_1,ColRNAI_1,IncFIA_1,IncFIB(AP001918)_1	GCA_946413785	PRJEB45090	ERS12760936
ED2010-09-16-i	3249	B2	131	43	O25b:H4	fimH30	B2 ST131/43 O25b:H4 fimH30 C	ST131 O25 C1	5 188 653	4 839	5	Col156_1,Col8282_1,ColRNAI_1,IncFIA_1,IncFIB(AP001918)_1	GCA_946402215	PRJEB45090	ERS12760940
ED2010-09-16-j	3249	B2	131	43	O25b:H4	fimH30	B2 ST131/43 O25b:H4 fimH30 C	ST131 O25 C1	5 203 369	4 848	5	Col156_1,Col8282_1,ColRNAI_1,IncFIA_1,IncFIB(AP001918)_1	GCA_946407005	PRJEB45090	ERS12760941
ED2018-06-04-a	6067	B2	131	506	O16:H5	fimH41	B2 ST131/506 O16:H5 fimH41	ST131 O16	5 161 195	4 753	5	Col156_1,IncFIB(AP001918)_1,IncFII(29)_1_pUTI89,IncFII_1,IncI1_1_Alpha	GCA_946403145	PRJEB45090	ERS12760952
ED2018-06-04-b	6067	B2	131	506	O16:H5	fimH41	B2 ST131/506 O16:H5 fimH41	ST131 O16	5 156 197	4 752	5	Col156_1,IncFIB(AP001918)_1,IncFII(29)_1_pUTI89,IncFII_1,IncI1_1_Alpha	GCA_946401785	PRJEB45090	ERS12760953
ED2018-06-04-c	6067	B2	131	506	O16:H5	fimH41	B2 ST131/506 O16:H5 fimH41	ST131 O16	5 155 376	4 738	5	Col156_1,IncFIB(AP001918)_1,IncFII(29)_1_pUTI89,IncFII_1,IncI1_1_Alpha	GCA_946405865	PRJEB45090	ERS12760954
ED2018-06-04-d	6067	B2	131	506	O16:H5	fimH41	B2 ST131/506 O16:H5 fimH41	ST131 O16	5 167 359	4 731	5	Col156_1,IncFIB(AP001918)_1,IncFII(29)_1_pUTI89,IncFII_1,IncI1_1_Alpha	GCA_946409045	PRJEB45090	ERS12760955
ED2018-06-04-e	6067	B2	131	506	O16:H5	fimH41	B2 ST131/506 O16:H5 fimH41	ST131 O16	5 155 496	4 728	5	Col156_1,IncFIB(AP001918)_1,IncFII(29)_1_pUTI89,IncFII_1,IncI1_1_Alpha	GCA_946415385	PRJEB45090	ERS12760956
ED2018-06-04-f	6067	B2	131	506	O16:H5	fimH41	B2 ST131/506 O16:H5 fimH41	ST131 O16	5 152 692	4 744	5	Col156_1,IncFIB(AP001918)_1,IncFII(29)_1_pUTI89,IncFII_1,IncI1_1_Alpha	GCA_946411485	PRJEB45090	ERS12760957
ED2018-06-04-g	6067	B2	131	506	Unknown:H5	fimH41	B2 ST131/506 O16:H5 fimH41	ST131 O16	5 167 829	4 744	5	Col156_1,IncFIB(AP001918)_1,IncFII(29)_1_pUTI89,IncFII_1,IncI1_1_Alpha	GCA_946410865	PRJEB45090	ERS12760958
ED2018-06-04-h	6067	B2	131	506	O16:H5	fimH41	B2 ST131/506 O16:H5 fimH41	ST131 O16	5 152 042	4 739	5	Col156_1,IncFIB(AP001918)_1,IncFII(29)_1_pUTI89,IncFII_1,IncI1_1_Alpha	GCA_946403865	PRJEB45090	ERS12760959
ED2018-06-04-i	6067	B2	131	506	O16:H5	fimH41	B2 ST131/506 O16:H5 fimH41	ST131 O16	5 153 378	4 722	5	Col156_1,IncFIB(AP001918)_1,IncFII(29)_1_pUTI89,IncFII_1,IncI1_1_Alpha	GCA_946402515	PRJEB45090	ERS12760960
ED2018-06-04-j	6067	B2	131	506	O16:H5	fimH41	B2 ST131/506 O16:H5 fimH41	ST131 O16	5 153 569	4 744	5	Col156_1,IncFIB(AP001918)_1,IncFII(29)_1_pUTI89,IncFII_1,IncI1_1_Alpha	GCA_946405355	PRJEB45090	ERS12760961
ED2001-10-24-a	0	B2	452	149	O81:H27	fimH542	B2 ST452/149 O81:H27 fimH542	ST452	5 329 142	5 077	3	Col156_1,ColRNAI_1,IncB/O/K/Z_1	GCA_946412305	PRJEB45090	ERS12760881
ED2001-10-24-b	0	B2	452	149	O81:H27	fimH542	B2 ST452/149 O81:H27 fimH542	ST452	5 280 841	4 898	3	Col156_1,ColRNAI_1,IncB/O/K/Z_1	GCA_946244725	PRJEB45090	ERS12760882
ED2001-10-24-c	0	B2	452	149	O81:H27	fimH542	B2 ST452/149 O81:H27 fimH542	ST452	5 291 665	4 908	3	Col156_1,ColRNAI_1,IncB/O/K/Z_1	GCA_946409805	PRJEB45090	ERS12760883
ED2001-10-24-d	0	B2	452	149	O81:H27	fimH542	B2 ST452/149 O81:H27 fimH542	ST452	5 229 300	4 888	3	Col156_1,ColRNAI_1,IncB/O/K/Z_1	GCA_946403665	PRJEB45090	ERS12760884
ED2001-10-24-e	0	B2	452	149	O81:H27	fimH542	B2 ST452/149 O81:H27 fimH542	ST452	5 367 090	4 885	3	Col156_1,ColRNAI_1,IncB/O/K/Z_1	GCA_946411555	PRJEB45090	ERS12760885
ED2001-10-24-f	0	B2	452	149	O81:H27	fimH542	B2 ST452/149 O81:H27 fimH542	ST452	5 236 419	4 881	3	Col156_1,ColRNAI_1,IncB/O/K/Z_1	GCA_946404765	PRJEB45090	ERS12760886
ED2001-10-24-g	0	B2	452	149	O81:H27	fimH542	B2 ST452/149 O81:H27 fimH542	ST452	5 233 461	4 882	3	Col156_1,ColRNAI_1,IncB/O/K/Z_1	GCA_946413925	PRJEB45090	ERS12760887
ED2001-10-24-h	0	B2	452	149	O81:H27	fimH542	B2 ST452/149 O81:H27 fimH542	ST452	5 229 976	4 867	3	Col156_1,ColRNAI_1,IncB/O/K/Z_1	GCA_946409135	PRJEB45090	ERS12760888
ED2001-10-24-i	0	B2	452	149	O81:H27	fimH542	B2 ST452/149 O81:H27 fimH542	ST452	5 189 308	5 049	4	Col156_1,Col440I_1,ColRNAI_1,IncB/O/K/Z_1	GCA_963966485	PRJEB45090	ERS18294051
ED2001-10-24-j	0	B2	452	149	O81:H27	fimH542	B2 ST452/149 O81:H27 fimH542	ST452	5 192 400	5 065	4	Col156_1,Col440I_1,ColRNAI_1,IncB/O/K/Z_1	GCA_963966515	PRJEB45090	ERS18294052
ED2002-05-23-a	211	B2	452	159	O81:H27	fimH542	B2 ST452/149 O81:H27 fimH542	ST452	5 209 548	5 076	0			PRJEB45090	ERS18294053
ED2002-05-23-b	211	B2	452	149	O81:H27	fimH542	B2 ST452/149 O81:H27 fimH542	ST452	5 236 229	4 890	3	Col156_1,ColRNAI_1,IncB/O/K/Z_1	GCA_946404355	PRJEB45090	ERS12760889
ED2002-05-23-c	211	B2	452	149	O81:H27	fimH542	B2 ST452/149 O81:H27 fimH542	ST452	5 227 630	4 874	3	Col156_1,ColRNAI_1,IncB/O/K/Z_1	GCA_946237155	PRJEB45090	ERS12760890
ED2002-05-23-d	211	B2	452	149	O81:H27	fimH542	B2 ST452/149 O81:H27 fimH542	ST452	5 227 612	4 878	3	Col156_1,ColRNAI_1,IncB/O/K/Z_1	GCA_946402265	PRJEB45090	ERS12760891
ED2002-05-23-e	211	B2	452	149	O81:H27	fimH542	B2 ST452/149 O81:H27 fimH542	ST452	5 230 884	4 879	3	Col156_1,ColRNAI_1,IncB/O/K/Z_1	GCA_946403715	PRJEB45090	ERS12760892
ED2002-05-23-f	211	B2	452	149	O81:H27	fimH542	B2 ST452/149 O81:H27 fimH542	ST452	5 225 408	4 874	3	Col156_1,ColRNAI_1,IncB/O/K/Z_1	GCA_946232435	PRJEB45090	ERS12760893
ED2002-05-23-g	211	B2	452	149	O81:H27	fimH542	B2 ST452/149 O81:H27 fimH542	ST452	5 228 068	4 884	3	Col156_1,ColRNAI_1,IncB/O/K/Z_1	GCA_946243605	PRJEB45090	ERS12760894
ED2002-05-23-h	211	B2	452	149	O81:H27	fimH542	B2 ST452/149 O81:H27 fimH542	ST452	5 230 906	4 885	3	Col156_1,ColRNAI_1,IncB/O/K/Z_1	GCA_946406755	PRJEB45090	ERS12760895
ED2002-05-23-i	211	B2	452	149	O81:H27	fimH542	B2 ST452/149 O81:H27 fimH542	ST452	5 191 625	5 065	3	Col156_1,ColRNAI_1,IncB/O/K/Z_1	GCA_963966535	PRJEB45090	ERS18294054
ED2002-05-23-j	211	B2	452	149	O81:H27	fimH542	B2 ST452/149 O81:H27 fimH542	ST452	5 192 943	5 060	4	Col156_1,Col440I_1,ColRNAI_1,IncB/O/K/Z_1	GCA_963966525	PRJEB45090	ERS18294055
ED2002-09-04-a	315	B2	452	149	O81:H27	fimH542	B2 ST452/149 O81:H27 fimH542	ST452	5 227 430	4 873	3	Col156_1,ColRNAI_1,IncB/O/K/Z_1	GCA_946408945	PRJEB45090	ERS12760896
ED2002-09-04-b	315	B2	452	149	O81:H27	fimH542	B2 ST452/149 O81:H27 fimH542	ST452	5 226 832	4 878	3	Col156_1,ColRNAI_1,IncB/O/K/Z_1	GCA_946407105	PRJEB45090	ERS12760897
ED2002-09-04-c	315	B2	452	149	O81:H27	fimH542	B2 ST452/149 O81:H27 fimH542	ST452	5 187 951	5 054	4	Col156_1,Col440I_1,ColRNAI_1,IncB/O/K/Z_1	GCA_963966505	PRJEB45090	ERS18294056
ED2002-09-04-d	315	B2	452	149	O81:H27	fimH542	B2 ST452/149 O81:H27 fimH542	ST452	5 198 527	5 064	4	Col156_1,Col440I_1,ColRNAI_1,IncB/O/K/Z_1	GCA_963966545	PRJEB45090	ERS18294057
ED2002-09-04-e	315	B2	452	149	O81:H27	fimH542	B2 ST452/149 O81:H27 fimH542	ST452	5 229 229	4 865	3	Col156_1,ColRNAI_1,IncB/O/K/Z_1	GCA_946411765	PRJEB45090	ERS12760898
ED2002-09-04-f	315	B2	452	149	O81:H27	fimH542	B2 ST452/149 O81:H27 fimH542	ST452	5 231 783	4 872	3	Col156_1,ColRNAI_1,IncB/O/K/Z_1	GCA_946402535	PRJEB45090	ERS12760899
ED2002-09-04-g	315	B2	452	149	O81:H27	fimH542	B2 ST452/149 O81:H27 fimH542	ST452	5 229 773	4 868	3	Col156_1,ColRNAI_1,IncB/O/K/Z_1	GCA_946410655	PRJEB45090	ERS12760900
ED2002-09-04-h	315	B2	452	149	O81:H27	fimH542	B2 ST452/149 O81:H27 fimH542	ST452	5 228 374	4 871	3	Col156_1,ColRNAI_1,IncB/O/K/Z_1	GCA_946240905	PRJEB45090	ERS12760901
ED2002-09-04-i	315	B2	452	149	O81:H27	fimH542	B2 ST452/149 O81:H27 fimH542	ST452	5 192 743	5 071	4	Col156_1,Col440I_1,ColRNAI_1,IncB/O/K/Z_1	GCA_963966495	PRJEB45090	ERS18294058
ED2002-09-04-j	315	B2	452	149	O81:H27	fimH542	B2 ST452/149 O81:H27 fimH542	ST452	5 197 509	5 057	4	Col156_1,Col440I_1,ColRNAI_1,IncB/O/K/Z_1	GCA_963966475	PRJEB45090	ERS18294059
ED2019-11-06-d	6587	D	11718	1178	O25b:H31	fimH123	D ST11718/1178 O25b:H31 fimH123	ST11718	5 231 649	4 636	2	IncFIB(AP001918)_1,IncFIC(FII)_1	GCA_946407305	PRJEB45090	ERS12761015
ED2010-09-16-c	3249	D	362	46	O11:H9	fimH96	D ST362/46 O11:H9 fimH96	ST362	5 279 363	4 824	4	IncB/O/K/Z_2,IncB/O/K/Z_3,IncFIB(AP001918)_1,IncL/M(pMU407)_1_pMU407	GCA_946406785	PRJEB45090	ERS12760934
ED2019-06-03-b	6431	D	69	3	O17:H18	fimH27	D ST69/3 O17:H18 fimH27	ST69 O17	4 878 113	4 450	0		GCA_946406295	PRJEB45090	ERS12760963
ED2019-06-03-j	6431	D	69	3	O23:H6	fimH27	D ST69/3 O23:H6 fimH27	ST69 O23	5 091 693	4 632	4	IncFIA_1,IncFIB(AP001918)_1,IncFIC(FII)_1,IncFII_1_pSFO	GCA_946409955	PRJEB45090	ERS12760971
ED2009-12-08-a	2967	D	69	3	O86:H18	fimH483	D ST69/3 O86:H18 fimH483	ST69 O86	5 136 001	4 737	1	Col8282_1	GCA_946403645	PRJEB45090	ERS12760922
ED2009-12-08-b	2967	D	69	3	O86:H18	fimH483	D ST69/3 O86:H18 fimH483	ST69 O86	5 136 609	4 737	1	Col8282_1	GCA_946409185	PRJEB45090	ERS12760923
ED2009-12-08-c	2967	D	69	3	O86:H18	fimH483	D ST69/3 O86:H18 fimH483	ST69 O86	5 137 907	4 740	1	Col8282_1	GCA_946411265	PRJEB45090	ERS12760924
ED2009-12-08-d	2967	D	69	3	O86:H18	fimH483	D ST69/3 O86:H18 fimH483	ST69 O86	5 156 083	4 739	8	Col(MG828)_1,Col(MP18)_1,Col156_1,ColRNAI_1,ColpVC_1,IncFIB(AP001918)_1,IncFII(29)_1_pUTI89,IncX1_1	GCA_946413975	PRJEB45090	ERS12760925
ED2009-12-08-e	2967	D	69	3	O86:H18	fimH483	D ST69/3 O86:H18 fimH483	ST69 O86	5 171 165	4 735	1	Col8282_1	GCA_946402365	PRJEB45090	ERS12760926
ED2009-12-08-f	2967	D	69	3	O86:H18	fimH483	D ST69/3 O86:H18 fimH483	ST69 O86	5 145 535	4 751	1	Col8282_1	GCA_946404135	PRJEB45090	ERS12760927
ED2009-12-08-g	2967	D	69	3	O86:H18	fimH483	D ST69/3 O86:H18 fimH483	ST69 O86	5 134 101	4 737	1	Col8282_1	GCA_946408245	PRJEB45090	ERS12760928
ED2009-12-08-h	2967	D	69	3	O86:H18	fimH483	D ST69/3 O86:H18 fimH483	ST69 O86	5 156 254	4 740	1	Col8282_1	GCA_946403335	PRJEB45090	ERS12760929
ED2009-12-08-i	2967	D	69	3	O86:H18	fimH483	D ST69/3 O86:H18 fimH483	ST69 O86	5 152 276	4 745	1	Col8282_1	GCA_946408985	PRJEB45090	ERS12760930
ED2009-12-08-j	2967	D	69	3	O86:H18	fimH483	D ST69/3 O86:H18 fimH483	ST69 O86	5 148 515	4 741	1	Col8282_1	GCA_946415205	PRJEB45090	ERS12760931
ED2020-06-09-g	6803	D	973	597	O11:H15	fimH95	D ST973/597 O11:H15 fimH95	ST973	4 943 953	4 509	1	IncI1_1_Alpha	GCA_946402835	PRJEB45090	ERS12761068
ED2020-06-09-i	6803	D	973	597	O11:H15	fimH95	D ST973/597 O11:H15 fimH95	ST973	4 942 221	4 505	1	IncI1_1_Alpha	GCA_946403905	PRJEB45090	ERS12761070
ED2020-06-09-j	6803	D	973	597	O11:H15	fimH95	D ST973/597 O11:H15 fimH95	ST973	4 943 789	4 500	1	IncI1_1_Alpha	GCA_946414525	PRJEB45090	ERS12761071
ED2010-09-16-h	3249	E	2074	942	O163:H9	fimH31	E ST2074/942 O163:H9 fimH31	ST2074	4 998 121	4 550	1	IncI1_1_Alpha	GCA_946415125	PRJEB45090	ERS12760939
ED2019-07-02-a	6460	F	59	815	O1:H7	fimH34	F ST59/815 O1:H7 fimH34	ST59	5 239 138	4 944	8	Col(MG828)_1,Col(MP18)_1,Col156_1,ColRNAI_1,ColpVC_1,IncFIB(AP001918)_1,IncFII(29)_1_pUTI89,IncX1_1	GCA_946408965	PRJEB45090	ERS12760972
ED2019-07-02-c	6460	F	59	815	O1:H7	fimH34	F ST59/815 O1:H7 fimH34	ST59	5 245 782	4 946	8	Col(MG828)_1,Col(MP18)_1,Col156_1,ColRNAI_1,ColpVC_1,IncFIB(AP001918)_1,IncFII(29)_1_pUTI89,IncX1_1	GCA_946408205	PRJEB45090	ERS12760974
ED2019-07-02-d	6460	F	59	815	O1:H7	fimH34	F ST59/815 O1:H7 fimH34	ST59	5 129 232	4 791	7	Col(MG828)_1,Col(MP18)_1,Col156_1,ColRNAI_1,ColpVC_1,IncFIB(AP001918)_1,IncFII(29)_1_pUTI89	GCA_946409755	PRJEB45090	ERS12760975
ED2019-08-01-a	6490	F	59	815	O1:H7	fimH34	F ST59/815 O1:H7 fimH34	ST59	5 234 813	4 934	8	Col(MG828)_1,Col(MP18)_1,Col156_1,ColRNAI_1,ColpVC_1,IncFIB(AP001918)_1,IncFII(29)_1_pUTI89,IncX1_1	GCA_946405705	PRJEB45090	ERS12760982
ED2019-08-01-b	6490	F	59	815	O1:H7	fimH34	F ST59/815 O1:H7 fimH34	ST59	5 234 866	4 938	8	Col(MG828)_1,Col(MP18)_1,Col156_1,ColRNAI_1,ColpVC_1,IncFIB(AP001918)_1,IncFII(29)_1_pUTI89,IncX1_1	GCA_946408285	PRJEB45090	ERS12760983
ED2019-08-01-c	6490	F	59	815	O1:H7	fimH34	F ST59/815 O1:H7 fimH34	ST59	5 234 723	4 945	8	Col(MG828)_1,Col(MP18)_1,Col156_1,ColRNAI_1,ColpVC_1,IncFIB(AP001918)_1,IncFII(29)_1_pUTI89,IncX1_1	GCA_946402505	PRJEB45090	ERS12760984
ED2019-08-01-d	6490	F	59	815	O1:H7	fimH34	F ST59/815 O1:H7 fimH34	ST59	5 249 180	4 954	1	Col8282_1	GCA_946411465	PRJEB45090	ERS12760985
ED2019-08-01-e	6490	F	59	815	O1:H7	fimH34	F ST59/815 O1:H7 fimH34	ST59	5 232 634	4 947	9	Col(MG828)_1,Col(MP18)_1,Col156_1,Col440I_1,ColRNAI_1,ColpVC_1,IncFIB(AP001918)_1,IncFII(29)_1_pUTI89,IncX1_1	GCA_946415585	PRJEB45090	ERS12760986
ED2019-08-01-f	6490	F	59	815	O1:H7	fimH34	F ST59/815 O1:H7 fimH34	ST59	5 233 285	4 947	8	Col(MG828)_1,Col(MP18)_1,Col156_1,ColRNAI_1,ColpVC_1,IncFIB(AP001918)_1,IncFII(29)_1_pUTI89,IncX1_1	GCA_946415145	PRJEB45090	ERS12760987
ED2019-08-01-g	6490	F	59	815	O1:H7	fimH34	F ST59/815 O1:H7 fimH34	ST59	5 232 870	4 949	9	Col(MG828)_1,Col(MP18)_1,Col156_1,Col440I_1,ColRNAI_1,ColpVC_1,IncFIB(AP001918)_1,IncFII(29)_1_pUTI89,IncX1_1	GCA_946413545	PRJEB45090	ERS12760988
ED2019-08-01-h	6490	F	59	815	O1:H7	fimH34	F ST59/815 O1:H7 fimH34	ST59	5 235 304	4 949	8	Col(MG828)_1,Col156_1,Col440I_1,ColRNAI_1,ColpVC_1,IncFIB(AP001918)_1,IncFII(29)_1_pUTI89,IncX1_1	GCA_946410725	PRJEB45090	ERS12760989
ED2019-08-01-i	6490	F	59	815	O1:H7	fimH34	F ST59/815 O1:H7 fimH34	ST59	5 232 843	4 950	9	Col(MG828)_1,Col(MP18)_1,Col156_1,Col440I_1,ColRNAI_1,ColpVC_1,IncFIB(AP001918)_1,IncFII(29)_1_pUTI89,IncX1_1	GCA_946406475	PRJEB45090	ERS12760990
ED2019-08-01-j	6490	F	59	815	O1:H7	fimH34	F ST59/815 O1:H7 fimH34	ST59	5 231 914	4 949	9	Col(MG828)_1,Col(MP18)_1,Col156_1,Col440I_1,ColRNAI_1,ColpVC_1,IncFIB(AP001918)_1,IncFII(29)_1_pUTI89,IncX1_1	GCA_946408165	PRJEB45090	ERS12760991
ED2019-10-02-a	6552	F	59	815	O1:H7	fimH34	F ST59/815 O1:H7 fimH34	ST59	5 131 658	4 787	8	Col(MG828)_1,Col(MP18)_1,Col156_1,Col440I_1,ColRNAI_1,ColpVC_1,IncFIB(AP001918)_1,IncFII(29)_1_pUTI89	GCA_946414365	PRJEB45090	ERS12761002
ED2019-10-02-b	6552	F	59	815	O1:H7	fimH34	F ST59/815 O1:H7 fimH34	ST59	5 135 664	4 794	8	Col(MG828)_1,Col(MP18)_1,Col156_1,Col440I_1,ColRNAI_1,ColpVC_1,IncFIB(AP001918)_1,IncFII(29)_1_pUTI89	GCA_946411125	PRJEB45090	ERS12761003
ED2019-10-02-i	6552	F	59	815	O1:H7	fimH34	F ST59/815 O1:H7 fimH34	ST59	5 130 654	4 797	8	Col(MG828)_1,Col(MP18)_1,Col156_1,Col440I_1,ColRNAI_1,ColpVC_1,IncFIB(AP001918)_1,IncFII(29)_1_pUTI89	GCA_946403135	PRJEB45090	ERS12761010
ED2019-10-02-j	6552	F	59	815	O1:H7	fimH34	F ST59/815 O1:H7 fimH34	ST59	5 131 946	4 790	8	Col(MG828)_1,Col(MP18)_1,Col156_1,Col440I_1,ColRNAI_1,ColpVC_1,IncFIB(AP001918)_1,IncFII(29)_1_pUTI89	GCA_946403985	PRJEB45090	ERS12761011
ED2019-11-13-a	6594	F	59	815	O1:H7	fimH34	F ST59/815 O1:H7 fimH34	ST59	5 179 972	4 843	8	Col(MG828)_1,Col(MP18)_1,Col156_1,Col440I_1,ColRNAI_1,ColpVC_1,IncFIB(AP001918)_1,IncFII(29)_1_pUTI89	GCA_946406705	PRJEB45090	ERS12761022
ED2019-11-13-b	6594	F	59	815	O1:H7	fimH34	F ST59/815 O1:H7 fimH34	ST59	5 128 066	4 793	8	Col(MG828)_1,Col(MP18)_1,Col156_1,Col440I_1,ColRNAI_1,ColpVC_1,IncFIB(AP001918)_1,IncFII(29)_1_pUTI89	GCA_946414335	PRJEB45090	ERS12761023
ED2019-11-13-c	6594	F	59	815	O1:H7	fimH34	F ST59/815 O1:H7 fimH34	ST59	5 129 285	4 798	8	Col(MG828)_1,Col(MP18)_1,Col156_1,Col440I_1,ColRNAI_1,ColpVC_1,IncFIB(AP001918)_1,IncFII(29)_1_pUTI89	GCA_946408625	PRJEB45090	ERS12761024
ED2019-11-13-d	6594	F	59	815	O1:H7	fimH34	F ST59/815 O1:H7 fimH34	ST59	5 140 189	4 791	8	Col(MG828)_1,Col(MP18)_1,Col156_1,Col440I_1,ColRNAI_1,ColpVC_1,IncFIB(AP001918)_1,IncFII(29)_1_pUTI89	GCA_946410495	PRJEB45090	ERS12761025
ED2019-11-13-f	6594	F	59	815	O1:H7	fimH34	F ST59/815 O1:H7 fimH34	ST59	5 141 790	4 782	8	Col(MG828)_1,Col(MP18)_1,Col156_1,Col440I_1,ColRNAI_1,ColpVC_1,IncFIB(AP001918)_1,IncFII(29)_1_pUTI89	GCA_946415025	PRJEB45090	ERS12761027
ED2019-11-13-g	6594	F	59	815	O1:H7	fimH34	F ST59/815 O1:H7 fimH34	ST59	5 178 827	4 839	8	Col(MG828)_1,Col(MP18)_1,Col156_1,Col440I_1,ColRNAI_1,ColpVC_1,IncFIB(AP001918)_1,IncFII(29)_1_pUTI89	GCA_946415745	PRJEB45090	ERS12761028
ED2019-11-13-h	6594	F	59	815	O1:H7	fimH34	F ST59/815 O1:H7 fimH34	ST59	5 151 363	4 796	8	Col(MG828)_1,Col(MP18)_1,Col156_1,Col440I_1,ColRNAI_1,ColpVC_1,IncFIB(AP001918)_1,IncFII(29)_1_pUTI89	GCA_946407565	PRJEB45090	ERS12761029
ED2019-11-13-i	6594	F	59	815	O1:H7	fimH34	F ST59/815 O1:H7 fimH34	ST59	5 152 239	4 800	8	Col(MG828)_1,Col(MP18)_1,Col156_1,Col440I_1,ColRNAI_1,ColpVC_1,IncFIB(AP001918)_1,IncFII(29)_1_pUTI89	GCA_946404475	PRJEB45090	ERS12761030
ED2019-11-13-j	6594	F	59	815	O1:H7	fimH34	F ST59/815 O1:H7 fimH34	ST59	5 151 116	4 798	8	Col(MG828)_1,Col(MP18)_1,Col156_1,Col440I_1,ColRNAI_1,ColpVC_1,IncFIB(AP001918)_1,IncFII(29)_1_pUTI89	GCA_946415435	PRJEB45090	ERS12761031
ED2019-11-20-f	6601	F	59	815	O1:H7	fimH34	F ST59/815 O1:H7 fimH34	ST59	5 129 512	4 786	8	Col(MG828)_1,Col(MP18)_1,Col156_1,Col440I_1,ColRNAI_1,ColpVC_1,IncFIB(AP001918)_1,IncFII(29)_1_pUTI89	GCA_946403605	PRJEB45090	ERS12761037
ED2019-11-20-g	6601	F	59	815	O1:H7	fimH34	F ST59/815 O1:H7 fimH34	ST59	5 124 511	4 786	7	Col(MG828)_1,Col(MP18)_1,Col156_1,ColRNAI_1,ColpVC_1,IncFIB(AP001918)_1,IncFII(29)_1_pUTI89	GCA_946402695	PRJEB45090	ERS12761038
ED2019-12-04-a	6615	F	59	815	O1:H7	fimH34	F ST59/815 O1:H7 fimH34	ST59	5 156 103	4 806	8	Col(MG828)_1,Col(MP18)_1,Col156_1,Col440I_1,ColRNAI_1,ColpVC_1,IncFIB(AP001918)_1,IncFII(29)_1_pUTI89	GCA_946414575	PRJEB45090	ERS12761052
ED2019-12-04-b	6615	F	59	815	O1:H7	fimH34	F ST59/815 O1:H7 fimH34	ST59	5 136 631	4 799	8	Col(MG828)_1,Col(MP18)_1,Col156_1,Col440I_1,ColRNAI_1,ColpVC_1,IncFIB(AP001918)_1,IncFII(29)_1_pUTI89	GCA_946409735	PRJEB45090	ERS12761053
ED2019-12-04-c	6615	F	59	815	O1:H7	fimH34	F ST59/815 O1:H7 fimH34	ST59	5 140 744	4 798	8	Col(MG828)_1,Col(MP18)_1,Col156_1,Col440I_1,ColRNAI_1,ColpVC_1,IncFIB(AP001918)_1,IncFII(29)_1_pUTI89	GCA_946410675	PRJEB45090	ERS12761054
ED2019-12-04-d	6615	F	59	815	O1:H7	fimH34	F ST59/815 O1:H7 fimH34	ST59	5 147 121	4 804	8	Col(MG828)_1,Col(MP18)_1,Col156_1,Col440I_1,ColRNAI_1,ColpVC_1,IncFIB(AP001918)_1,IncFII(29)_1_pUTI89	GCA_946415805	PRJEB45090	ERS12761055
ED2019-12-04-e	6615	F	59	815	O1:H7	fimH34	F ST59/815 O1:H7 fimH34	ST59	5 141 421	4 797	8	Col(MG828)_1,Col(MP18)_1,Col156_1,Col440I_1,ColRNAI_1,ColpVC_1,IncFIB(AP001918)_1,IncFII(29)_1_pUTI89	GCA_946404085	PRJEB45090	ERS12761056
ED2019-12-04-f	6615	F	59	815	O1:H7	fimH34	F ST59/815 O1:H7 fimH34	ST59	5 142 832	4 799	8	Col(MG828)_1,Col(MP18)_1,Col156_1,Col440I_1,ColRNAI_1,ColpVC_1,IncFIB(AP001918)_1,IncFII(29)_1_pUTI89	GCA_946403795	PRJEB45090	ERS12761057
ED2019-12-04-g	6615	F	59	815	O1:H7	fimH34	F ST59/815 O1:H7 fimH34	ST59	5 141 763	4 796	8	Col(MG828)_1,Col(MP18)_1,Col156_1,Col440I_1,ColRNAI_1,ColpVC_1,IncFIB(AP001918)_1,IncFII(29)_1_pUTI89	GCA_946411075	PRJEB45090	ERS12761058
ED2019-12-04-h	6615	F	59	815	O1:H7	fimH34	F ST59/815 O1:H7 fimH34	ST59	5 136 199	4 785	8	Col(MG828)_1,Col(MP18)_1,Col156_1,Col440I_1,ColRNAI_1,ColpVC_1,IncFIB(AP001918)_1,IncFII(29)_1_pUTI89	GCA_946411395	PRJEB45090	ERS12761059
ED2019-12-04-i	6615	F	59	815	O1:H7	fimH34	F ST59/815 O1:H7 fimH34	ST59	5 133 284	4 791	8	Col(MG828)_1,Col(MP18)_1,Col156_1,Col440I_1,ColRNAI_1,ColpVC_1,IncFIB(AP001918)_1,IncFII(29)_1_pUTI89	GCA_946411815	PRJEB45090	ERS12761060
ED2020-11-02-b	6949	F	59	815	O1:H7	fimH34	F ST59/815 O1:H7 fimH34	ST59	5 261 068	4 991	0		GCA_946407085	PRJEB45090	ERS12761073
ED2020-11-02-c	6949	F	59	815	O1:H7	fimH34	F ST59/815 O1:H7 fimH34	ST59	5 264 102	4 984	0		GCA_946414695	PRJEB45090	ERS12761074
ED2020-11-02-g	6949	F	59	815	O1:H7	fimH34	F ST59/815 O1:H7 fimH34	ST59	5 263 819	4 989	0		GCA_946413385	PRJEB45090	ERS12761078
ED2019-09-02-b	6522	G	117	641	O171:H4	fimH97	G ST117/641 O171:H4 fimH97	ST117	4 939 157	4 522	0		GCA_946412435	PRJEB45090	ERS12760993
ED2019-09-02-f	6522	G	117	641	O171:H4	fimH97	G ST117/641 O171:H4 fimH97	ST117	4 935 017	4 522	0		GCA_946408115	PRJEB45090	ERS12760997
ED2019-09-02-g	6522	G	117	641	O171:H4	fimH97	G ST117/641 O171:H4 fimH97	ST117	4 938 487	4 525	0		GCA_946406515	PRJEB45090	ERS12760998
ED2019-09-02-j	6522	G	117	641	O171:H4	fimH97	G ST117/641 O171:H4 fimH97	ST117	4 942 848	4 524	0		GCA_946415225	PRJEB45090	ERS12761001
ED2013-01-15-a	4101	H	10431	386	O109:H45	fimH1039	H ST10431/386 O109:H45 fimH1039	ST10431	5 079 243	4 681	2	IncFIA(HI1)_1_HI1,IncFIB(pB171)_1_pB171	GCA_946415505	PRJEB45090	ERS12760942
ED2013-01-15-b	4101	H	10431	386	O109:H45	fimH1039	H ST10431/386 O109:H45 fimH1039	ST10431	5 095 678	4 682	2	IncFIA(HI1)_1_HI1,IncFIB(pB171)_1_pB171	GCA_946415175	PRJEB45090	ERS12760943
ED2013-01-15-c	4101	H	10431	386	O109:H45	fimH1039	H ST10431/386 O109:H45 fimH1039	ST10431	5 076 817	4 685	3	IncFIA(HI1)_1_HI1,IncFIB(pB171)_1_pB171,IncFII_1_pSFO	GCA_946413875	PRJEB45090	ERS12760944
ED2013-01-15-d	4101	H	10431	386	O109:H45	fimH1039	H ST10431/386 O109:H45 fimH1039	ST10431	5 077 865	4 679	3	IncFIA(HI1)_1_HI1,IncFIB(pB171)_1_pB171,IncFII_1_pSFO	GCA_946413365	PRJEB45090	ERS12760945
ED2013-01-15-e	4101	H	10431	386	O109:H45	fimH1039	H ST10431/386 O109:H45 fimH1039	ST10431	5 067 432	4 679	2	IncFIA(HI1)_1_HI1,IncFIB(pB171)_1_pB171	GCA_946403925	PRJEB45090	ERS12760946
ED2013-01-15-f	4101	H	10431	386	O109:H45	fimH1039	H ST10431/386 O109:H45 fimH1039	ST10431	5 098 197	4 685	2	IncFIA(HI1)_1_HI1,IncFIB(pB171)_1_pB171	GCA_946413905	PRJEB45090	ERS12760947
ED2013-01-15-g	4101	H	10431	386	O109:H45	fimH1039	H ST10431/386 O109:H45 fimH1039	ST10431	5 093 311	4 677	2	IncFIA(HI1)_1_HI1,IncFIB(pB171)_1_pB171	GCA_946412395	PRJEB45090	ERS12760948
ED2013-01-15-h	4101	H	10431	386	O109:H45	fimH1039	H ST10431/386 O109:H45 fimH1039	ST10431	5 086 600	4 678	2	IncFIA(HI1)_1_HI1,IncFIB(pB171)_1_pB171	GCA_946411335	PRJEB45090	ERS12760949
ED2013-01-15-i	4101	H	10431	386	O109:H45	fimH1039	H ST10431/386 O109:H45 fimH1039	ST10431	5 077 330	4 682	3	IncFIA(HI1)_1_HI1,IncFIB(pB171)_1_pB171,IncFII_1_pSFO	GCA_946408745	PRJEB45090	ERS12760950
ED2013-01-15-j	4101	H	10431	386	O109:H45	fimH1039	H ST10431/386 O109:H45 fimH1039	ST10431	5 075 454	4 691	2	IncFIA(HI1)_1_HI1,IncFIB(pB171)_1_pB171	GCA_946408155	PRJEB45090	ERS12760951
