## Supplementary material for "Strain intrinsic properties and environmental constraints together shape *Escherichia coli* dynamics and diversity over a twenty-year human gut time series": TableS2

### Sheet: Feuille 1
ST	Nb of isolates	(%) of isolates
10	23	10.95
58	1	0.48
59	40	2024-05-19
69	12	5.71
117	4	1.90
131	42	20.00
362	1	0.48
399	5	2.38
446	4	1.90
448	3	1.43
452	30	14.29
635	9	4.29
641	4	1.90
675	3	1.43
973	3	1.43
1001	4	1.90
1086	3	1.43
1125	1	0.48
1141	1	0.48
1148	2	0.95
2074	1	0.48
2531	2	0.95
10431	10	4.76
11718	1	0.48
13056	1	0.48
