## Supplementary material for "Strain intrinsic properties and environmental constraints together shape *Escherichia coli* dynamics and diversity over a twenty-year human gut time series": TableS4

### Sheet: Feuille 1
Clone	Nb Isolates	Nb Isolates	Representative	Phenotype*	First date	Last date	Before first date	After first date	Min time	Max time	Phylogroup	ST	Posterior mode	Posterior lower	Posterior upper	Frequency	Adhesin**	Iron acquisition**	Toxin**	Ampicillin**
A ST10/1176 O182:H19 fimH54	10	10	ED2005-03-11-a	D/T	1234	1234	315	2184	0	1869	A	ST10	2024-01-02	2024-06-01	363.6	1	17.0	2024-09-15	5.0	S
A ST10/1180 O32:H19 fimH25	2	2	ED2020-06-09-c	S/T	6803	6803	6615	6949	0	334	A	ST10	2024-01-02	2024-06-01	255.1	0.2	7.0	14.0	4.0	S
A ST10/475 O7:H4 fimH54	3	3	ED2010-09-16-d	S/T	3249	3249	2967	4101	0	1134	A	ST10	2024-01-02	2024-06-01	340.8	0.3	15.0	13.0	3.0	S
A ST10/2 O89:H9 fimH54	8	8	ED2019-06-03-a	D/T	6431	6431	6067	6460	0	393	A	ST10	2024-01-02	2024-06-01	267.4	0.8	26.0	26.75	10.0	R
A ST1141/2 O113:H4 fimH25	1	1	ED2019-11-06-c	S/T	6587	6587	6552	6594	0	42	A	ST1141	2024-01-02	2024-04-01	127.8	0.1	15.0	14.0	6.0	S
A ST2531/661 O117:H25 ND	2	2	ED2020-06-09-a	S/T	6803	6803	6615	6949	0	334	A	ST2531	2024-01-02	2024-06-01	255.1	0.2	1.0	13.0	2024-05-03	S
A ST399/661 O129:H30 ND	2	2	ED2020-11-02-f	S/T	6949	6949	6803	Inf	0	Inf	A	ST399	2024-01-02	2024-06-01	384	0.2	1.0	15.0	5.0	S
A ST399/661 O25:H12 ND A	1	1	ED2019-09-02-h	S/T	6522	6522	6490	6552	0	62	A	ST399	2024-01-02	2024-05-01	146	0.1	1.0	14.0	4.0	S
A ST399/661 O25:H12 ND B	2	2	ED2020-11-02-e	S/T	6949	6949	6803	Inf	0	Inf	A	ST399	2024-01-02	2024-06-01	384	0.2	1.0	13.0	4.0	S
A ST635/970 O11:H25 fimH34	7+1	8	ED2019-11-27-b	D/R	6608	6615	6601	6803	7	202	A	ST635	2024-01-10	2024-08-04	273.3	0.4	10.0	13.0	2.0	S
A ST635/1181 Onovel17:H9 fimH34	1	1	ED2020-11-02-i	S/T	6949	6949	6803	Inf	0	Inf	A	ST635	2024-01-02	2024-06-01	384	0.1	10.0	13.0	4.0	S
B1 ST1001/1179 O40:H2 fimH32	4	4	ED2019-11-06-e	S/T	6587	6587	6552	6594	0	42	B1	ST1001	2024-01-02	2024-04-01	127.8	0.4	17.0	14.0	4.0	S
B1 ST1086/115 Unknown:H14 fimH32	3	3	ED2020-06-09-b	S/T	6803	6803	6615	6949	0	334	B1	ST1086	2024-01-02	2024-06-01	255.1	0.3	21.0	13.33	4.0	S
B1 ST1125/302 O139:H19 fimH38	1	1	ED2020-11-02-d	S/T	6949	6949	6803	Inf	0	Inf	B1	ST1125	2024-01-02	2024-06-01	384	0.1	19.0	14.0	9.0	S
B1 ST1148/726 O174:H2 fimH68	2	2	ED2019-09-02-a	S/T	6522	6522	6490	6552	0	62	B1	ST1148	2024-01-02	2024-05-01	146	0.2	18.0	13.0	4.0	S
B1 ST13056/303 O45:H42 fimH86	1	1	ED2019-11-06-i	S/T	6587	6587	6552	6594	0	42	B1	ST13056	2024-01-02	2024-04-01	127.8	0.1	17.0	16.0	4.0	S
B1 ST446/1177 O22:H8 fimH86	4	4	ED2019-10-02-c	S/T	6552	6552	6522	6587	0	65	B1	ST446	2024-01-02	2024-05-01	148.4	0.4	17.0	14.0	4.0	S
B1 ST448/58 O148:H8 fimH31	3	3	ED2019-07-02-e	S/T	6460	6460	6431	6490	0	59	B1	ST448	2024-01-02	2024-05-01	143.5	0.3	17.0	13.0	5.0	S
B1 ST58/87 O25:H28 fimH53	1	1	ED2020-11-02-a	S/T	6949	6949	6803	Inf	0	Inf	B1	ST58	2024-01-02	2024-06-01	384	0.1	19.0	14.0	5.0	S
B1 ST641/86 O148:H32 fimH25	4	4	ED2019-07-02-b	S/T	6460	6460	6431	6490	0	59	B1	ST641	2024-01-02	2024-05-01	143.5	0.4	22.0	16.0	5.0	S
B1 ST675/415 O76:H19 fimH38	3	3	ED2019-09-02-c	S/T	6522	6522	6490	6552	0	62	B1	ST675	2024-01-02	2024-05-01	146	0.3	19.0	14.0	15.0	S
B2 ST131/506 O16:H5 fimH41	10	10	ED2018-06-04-a	D/T	6067	6067	4101	6431	0	2330	B2	ST131	2024-01-02	2024-06-01	370.3	1	27.0	21.0	5.0	R
B2 ST131/43 O25B:H4 fimH30 B1	3+8+1+3+2	17	ED2019-10-02-e	D/R	6552	6608	6522	6615	56	93	B2	ST131	32.2	2024-03-16	335.3	0.34	27.0	28.0	3.0	S
B2 ST131/43 O25B:H4 fimH30 C	10+5	15	ED2007-10-17-a	D/R	2184	3249	1234	4101	1065	2867	B2	ST131	437.1	223.6	2672-09-01	0.75	19.0	27.93	2.0	S
B2 ST452/149 O81:H27 fimH542	8+7+6	21	ED2001-10-24-b	D/R	0	315	-Inf	1234	315	Inf	B2	ST452	163.1	83.1	1939-07-01	1	9.48	29.0	4.0	S
D ST11718/1178 O25b:H31 fimH123	1	1	ED2019-11-06-d	S/T	6587	6587	6552	6594	0	42	D	ST11718	2024-01-02	2024-04-01	127.8	0.1	17.0	22.0	12.0	S
D ST362/46 O11:H9 fimH96	1	1	ED2010-09-16-c	S/T	3249	3249	2967	4101	0	1134	D	ST362	2024-01-02	2024-06-01	340.8	0.1	27.0	24.0	16.0	R
D ST69/3 O17:H18 fimH27	1	1	ED2019-06-03-b	S/T	6431	6431	6067	6460	0	393	D	ST69	2024-01-02	2024-06-01	267.4	0.1	18.0	21.0	11.0	S
D ST69/3 O23:H6 fimH27	1	1	ED2019-06-03-j	S/T	6431	6431	6067	6460	0	393	D	ST69	2024-01-02	2024-06-01	267.4	0.1	18.0	34.0	14.0	R
D ST69/3 O86:H18 fimH483	10	10	ED2009-12-08-a	D/T	2967	2967	2184	3249	0	1065	D	ST69	2024-01-02	2024-06-01	337.3	1	2024-09-28	2024-09-28	13.0	S
D ST973/597 O11:H15 fimH95	3	3	ED2020-06-09-g	S/T	6803	6803	6615	6949	0	334	D	ST973	2024-01-02	2024-06-01	255.1	0.3	16.0	22.0	12.0	S
E ST2074/942 O163:H9 fimH31	1	1	ED2010-09-16-h	S/T	3249	3249	2967	4101	0	1134	E	ST2074	2024-01-02	2024-06-01	340.8	0.1	16.0	21.0	13.0	S
F ST59/815 O1:H7 fimH34	3+10+9+2+4+9+3	40	ED2019-07-02-a	D/R	6460	6949	6431	Inf	489	Inf	F	ST59	233.9	119.9	2393-08-01	0.571428571428571	33.0	22.0	9.0	S
G ST117/641 O171:H4 fimH97	4	4	ED2019-09-02-b	S/T	6522	6522	6490	6552	0	62	G	ST117	2024-01-02	2024-05-01	146	0.4	19.0	25.0	4.0	S
H ST10431/386 O109:H45 fimH1039	10	10	ED2013-01-15-a	D/T	4101	4101	3249	6067	0	2818	H	ST10431	2024-01-02	2024-06-01	374.5	1	17.0	2024-09-21	2.0	S
* S=sub-dominant, D=dominant, T=transient, R=resident
** Main categories tested
