## Supplementary material for "Strain intrinsic properties and environmental constraints together shape *Escherichia coli* dynamics and diversity over a twenty-year human gut time series": TableS5

### Sheet: Feuille 1
Gene*	Annotation	Presence in 359 commensals n (%)	Presence in 35 ED clones n (%)	Naive p-value	Corrected p-value
tufB	Elongation factor Tu 1	73 (20.3%)	21 (60%)	1.61e-06	0.0141
mazE	Antitoxin MazE	0 (0%)	5 (14.3%)	4.21e-06	0.0141
ogg	N-glycosylase/DNA lyase	0 (0%)	5 (14.3%)	4.21e-06	0.0141
queC	7-cyano-7-deazaguanine synthase	0 (0%)	5 (14.3%)	4.21e-06	0.0141
RBKS	Ribokinase	0 (0%)	5 (14.3%)	4.21e-06	0.0141
group_21776	hypothetical protein	0 (0%)	5 (14.3%)	4.21e-06	0.0141
group_21778	hypothetical protein	0 (0%)	5 (14.3%)	4.21e-06	0.0141
group_39802	hypothetical protein	0 (0%)	5 (14.3%)	4.21e-06	0.0141
group_39314	hypothetical protein	5 (1.4%)	7 (20%)	1.38e-05	0.0349
group_11850	hypothetical protein	31 (8.6%)	13 (37.1%)	1.81e-05	0.0349
mhpC	2-hydroxy-6-oxononadienedioate/2-hydroxy-6-oxononatrienedioate hydrolase	257 (71.6%)	35 (100%)	2.35e-05	0.0349
mhpD	2-keto-4-pentenoate hydratase	257 (71.6%)	35 (100%)	2.35e-05	0.0349
mhpE	4-hydroxy-2-oxovalerate aldolase	257 (71.6%)	35 (100%)	2.35e-05	0.0349
mhpB	2,3-dihydroxyphenylpropionate/2,3-dihydroxicinnamic acid 1,2-dioxygenase	257 (71.6%)	35 (100%)	2.35e-05	0.0349
mhpT	3-(3-hydroxy-phenyl)propionate transporter	257 (71.6%)	35 (100%)	2.35e-05	0.0349
mhpF	Acetaldehyde dehydrogenase	257 (71.6%)	35 (100%)	2.35e-05	0.0349
mhpA	3-(3-hydroxy-phenyl)propionate/3-hydroxycinnamic acid hydroxylase	257 (71.6%)	35 (100%)	2.35e-05	0.0349
mhpR	Transcriptional activator	257 (71.6%)	35 (100%)	2.35e-05	0.0349
rhsA	hypothetical protein	13 (3.6%)	9 (25.7%)	2.68e-05	0.0349
group_17650	hypothetical protein	6 (1.7%)	7 (20%)	2.81e-05	0.0349
dcuD	Putative cryptic C4-dicarboxylate transporter DcuD	6 (1.7%)	7 (20%)	2.81e-05	0.0349
kpsM	Polysialic acid transport protein KpsM	204 (56.8%)	7 (20%)	2.86e-05	0.0349
rsxC	Ion-translocating oxidoreductase complex subunit C	293 (81.6%)	17 (48.6%)	3.38e-05	0.0394
metC	Cystathionine beta-lyase	4 (1.1%)	6 (17.1%)	5.23e-05	0.0419
group_21241	hypothetical protein	4 (1.1%)	6 (17.1%)	5.23e-05	0.0419
ygeK	hypothetical protein	4 (1.1%)	6 (17.1%)	5.23e-05	0.0419
group_40459	hypothetical protein	0 (0%)	4 (11.4%)	5.3e-05	0.0419
group_11090	hypothetical protein	0 (0%)	4 (11.4%)	5.3e-05	0.0419
group_21782	hypothetical protein	0 (0%)	4 (11.4%)	5.3e-05	0.0419
group_21388	hypothetical protein	0 (0%)	4 (11.4%)	5.3e-05	0.0419
group_39799	DtcB	0 (0%)	4 (11.4%)	5.3e-05	0.0419
group_39800	DtcC	0 (0%)	4 (11.4%)	5.3e-05	0.0419
group_39798	DtcA	0 (0%)	4 (11.4%)	5.3e-05	0.0419
group_39796	hypothetical protein	0 (0%)	4 (11.4%)	5.3e-05	0.0419
group_18898	hypothetical protein	116 (32.3%)	1 (2.9%)	6.01e-05	0.0461
yjgL	putative protein YjgL	30 (8.4%)	12 (34.3%)	6.37e-05	0.0476
* The genes in green and blue belong to the yjcB-ssb defense island and the mhp operon, respectively, whereas the kps gene is in orange. Of note, the dGTPase coding gene does not appear in the table because this gene is found in three control strains outside the island.
