## Supplementary material for "Strain intrinsic properties and environmental constraints together shape *Escherichia coli* dynamics and diversity over a twenty-year human gut time series": TableS6

### Sheet: Feuille 1
	mhp gene cluster
Phylogroup	Full (8 genes) (%)	Partial (1 to 7 genes)	Absence (%)
A	582 (96.84)	15 (2.5)	4 (0.67)
B1	389 (99.49)	1 (0.26)	0 (0)
B2	104 (36.88)	0 (0)	178 (63.12)
C	85 (100)	0 (0)	0 (0)
D	170 (99.42)	0 (0)	1 (0.58)
E	160 (100)	0 (0)	0 (0)
F	63 (98.44)	0 (0)	1 (1.56)
G	20 (100)	0 (0)	0 (0)
Clade I	3 (100)	0 (0)	0 (0)
