## Supplementary material for "Strain intrinsic properties and environmental constraints together shape *Escherichia coli* dynamics and diversity over a twenty-year human gut time series": TableS7

### Sheet: Feuille 1
Gene	Position	Mutation	Mutation effect	Clone*
zntB ←	2758336	A→G	V79A (GTC→GCC)	A ST10/1176 O182:H19 fimH54
NNPGMBEM_00688 → / → NNPGMBEM_00689	737619	C→A	intergenic (+3/‑31)	A ST10/2 O89:H9 fimH54
No mutation				A ST635/970 O11:H25 fimH34
mdtB ←	40292	A→C	V691G (GTG→GGG)	B2 ST131/43 O25B:H4 fimH30 B1
betT ←	1941239	G→A	G127G (GGC→GGT)	B2 ST131/43 O25B:H4 fimH30 B1
NCEFAIFB_02347 ← / ← NCEFAIFB_02348	2405726	C→T	intergenic (‑323/+155)	B2 ST131/43 O25B:H4 fimH30 B1
NCEFAIFB_02665 ←	2735310	(CGTGAACAG)6→7	coding (34/375 nt)	B2 ST131/43 O25B:H4 fimH30 B1
IBCFEBLC_00047 ←	44536	T→C	L274L (TTA→TTG)	B2 ST131/43 O25B:H4 fimH30 C
nhaB ← / → fadR	361489	A→G	intergenic (‑98/‑124)	B2 ST131/43 O25B:H4 fimH30 C
dcp ←	753792	T→C	K98E (AAA→GAA)	B2 ST131/43 O25B:H4 fimH30 C
yehX ←	1450775	A→C	V285V (GTT→GTG)	B2 ST131/43 O25B:H4 fimH30 C
psuT ←	1489729	C→T	G212S (GGC→AGC)	B2 ST131/43 O25B:H4 fimH30 C
fryA_1 ←	1726084	G→A	D682D (GAC→GAT)	B2 ST131/43 O25B:H4 fimH30 C
rapZ →	2675139	A→G	I60M (ATA→ATG)	B2 ST131/43 O25B:H4 fimH30 C
IBCFEBLC_03521 →	3681421	(GCTGTTCAC)6→7	coding (86/366 nt)	B2 ST131/43 O25B:H4 fimH30 C
rlmB →	3789890	A→G	R189G (AGA→GGA)	B2 ST131/43 O25B:H4 fimH30 C
JIPCIFFF_03697 ← / → yjgN	3867256	G→A	intergenic (‑153/‑40)	B2 ST131/43 O25B:H4 fimH30 C
fecR ←	3913035	A→G	C146R (TGC→CGC)	B2 ST131/43 O25B:H4 fimH30 C
allR →	4630020	A→T	Q151L (CAG→CTG)	B2 ST131/43 O25B:H4 fimH30 C
IBCFEBLC_04463 ←	4691918	C→T	A44T (GCT→ACT)	B2 ST131/43 O25B:H4 fimH30 C
OIBCGPAO_02386 ←	2539818	C→G	S1025S (TCG→TCC)	B2 ST131/506 O16:H5 fimH41
OIBCGPAO_04074 → / → OIBCGPAO_04075	4314424	(CA)2→3	intergenic (+90/‑319)	B2 ST131/506 O16:H5 fimH41
php ←	4499169	T→G	G176G (GGA→GGC)	D ST69/3 O86:H18 fimH483
KDPADNCG_00047 →	56786	A→G	T2337A (ACA→GCA)	F ST59/815 O1:H7 fimH34
yicI →	75032	C→T	G126G (GGC→GGT)	F ST59/815 O1:H7 fimH34
nirC ←	437297	G→A	P132L (CCG→CTG)	F ST59/815 O1:H7 fimH34
fusA →	464765	C→T	D390D (GAC→GAT)	F ST59/815 O1:H7 fimH34
KDPADNCG_00442	473734	Δ1438 bp		F ST59/815 O1:H7 fimH34
gltB ← / → KDPADNCG_00543	572400	C→T	intergenic (‑319/‑263)	F ST59/815 O1:H7 fimH34
KDPADNCG_01168 → / → KDPADNCG_01169	1198902	G→A	intergenic (+25/‑38)	F ST59/815 O1:H7 fimH34
papC_2 →	1625576	G→A	A103T (GCG→ACG)	F ST59/815 O1:H7 fimH34
mglB →	1858977	C→T	P262S (CCA→TCA)	F ST59/815 O1:H7 fimH34
KDPADNCG_02161 →	2203649	C→A	D398E (GAC→GAA)	F ST59/815 O1:H7 fimH34
fimD_1 ←	2615544	G→T	A764D (GCT→GAT)	F ST59/815 O1:H7 fimH34
fumC ←	2732955	A→T	L250Q (CTG→CAG)	F ST59/815 O1:H7 fimH34
ompD_3 → / ← rhaS_3	3063328	T→C	intergenic (+273/+229)	F ST59/815 O1:H7 fimH34
KDPADNCG_03057 ← / → yedS	3086832	A→G	intergenic (‑206/‑52)	F ST59/815 O1:H7 fimH34
KDPADNCG_03688 ←	3763046	C→T	W330*** (TGG→TAG)	F ST59/815 O1:H7 fimH34
murF ←	4180780	G→A	P278L (CCA→CTA)	F ST59/815 O1:H7 fimH34
KDPADNCG_04281 → / → papB	4394906	A→G	intergenic (+453/‑199)	F ST59/815 O1:H7 fimH34
cutC_4 ←	4887670	G→A	Q653*** (CAG→TAG)	F ST59/815 O1:H7 fimH34
fdoG_2 →	4955848	A→C	K676T (AAG→ACG)	F ST59/815 O1:H7 fimH34
hemX →	5063969	(TGCACC)12→13	coding (1202/1242 nt)	F ST59/815 O1:H7 fimH34
MJPNGNJI_01612 →	1736073	A→T	R123S (AGA→AGT)	H ST10431/386 O109:H45 fimH1039
MJPNGNJI_01616 →	1742558	A→G	T422A (ACT→GCT)	H ST10431/386 O109:H45 fimH1039
MJPNGNJI_02147 ←	2314216	T→C	V637V (GTA→GTG)	H ST10431/386 O109:H45 fimH1039
MJPNGNJI_02162 ←	2327170	A→G	A15A (GCT→GCC)	H ST10431/386 O109:H45 fimH1039
MJPNGNJI_02163 ←	2328554	A→G	I81I (ATT→ATC)	H ST10431/386 O109:H45 fimH1039
MJPNGNJI_03643 ← / → era_3	3898603	A→G	intergenic (‑190/‑1041)	H ST10431/386 O109:H45 fimH1039
* Of note, no mutation was identified in the clone A ST635/970 O11:H25 fimH34
